# Natural variation in expression of the mitochondrial flavoprotein WAH-1 alters response to cyanide in *C. elegans*

**DOI:** 10.1101/2023.03.03.531061

**Authors:** Maria P. Mercado, June H. Tan, Michael R. Schertzberg, Andrew G. Fraser

**Affiliations:** Department of Molecular Genetics, University of Toronto, Toronto, Canada; The Terrence Donnelly Centre for Cellular & Biomolecular Research, University of Toronto, Toronto, Canada

## Abstract

*C. elegans* is a free-living nematode that must adapt to a wide range of environments including both aerobic and anaerobic conditions. To survive in low oxygen, *C. elegans* can use an unusual form of anaerobic respiration that relies on rhodoquinone (RQ) as an alternative electron carrier. Parasitic nematodes like hookworm and whipworm also require rhodoquinone-dependent metabolism (RQDM) to survive in the highly anaerobic conditions in the human gut. Understanding how RQDM is regulated in *C. elegans* may thus identify new ways to combat these closely-related major human pathogens. We previously established a simple movement-based assay for RQDM in *C. elegans*. In this study, we tested a panel of wild-type isolates of *C. elegans* in our RQDM assay and find substantial variation in their ability to use RQDM. We carried out a genome-wide association study (GWAS) to identify loci that affect RQDM — this identified a single major QTL on the right arm of Chromosome III. We used RNAi to test almost all genes within the QTL region for involvement in RQDM and found one gene, *wah-1*, that strongly modulates RQDM-dependent recovery in *C. elegans*. WAH-1 is a mitochondrial flavoprotein that affects the electron transport chain, consistent with a role in RQDM. We show that *wah-1* expression varies between isolates due to major changes in *wah-1* transcript structures and this correlates tightly with variation in RQDM. Finally, we show that there is similar complexity to *wah-1* transcription in parasitic nematodes and that *wah-1* transcript structures change as parasites shift from aerobic to anaerobic, RQ- requiring metabolism. We thus conclude that reduced *wah-1* expression correlates with increased ability to survive in conditions where RQDM is essential.
