## Supplementary Data 1 for "Natural variation in expression of the mitochondrial flavoprotein WAH-1 alters response to cyanide in *C. elegans*"

strain	meanfmscore180
JU1088	0.013
NIC256	0.016
ED3040	0.030
JU1172	0.032
JU323	0.050
JU1242	0.095
KR314	0.212
DL200	0.252
NIC252	0.294
QX1794	0.317
NIC274	0.321
ECA251	0.334
JU258	0.343
CX11276	0.397
JU1409	0.397
CB4858	0.402
JT11398	0.404
MY16	0.415
N2	0.480
ED3052	0.488
ED3048	0.495
JU2466	0.524
JU311	0.528
ED3017	0.533
ECA246	0.533
NIC258	0.603
NIC277	0.665
NIC3	0.666
JU1568	0.669
CB4853	0.697
JU1213	0.724
JU775	0.745
JU830	0.762
JU1440	0.784
LKC34	0.838
JU2007	0.948
MY23	1.023
PB303	1.057
DL238	1.144
JU346	1.210
JU774	1.323
CX11271	1.338
CX11314	1.644
CB4856	1.750
QG2075	1.758
ECA36	1.767
EG4725	2.154
DL226	2.661
